# The fungal pathogen *Ustilago maydis* targets the maize corepressor TPL2 to modulate host transcription for tumorigenesis

**DOI:** 10.1101/2023.06.12.544564

**Authors:** Luyao Huang, Bilal Ökmen, Sara Christina Stolze, Melanie Kastl, Mamoona Khan, Daniel Hilbig, Hirofumi Nakagami, Armin Djamei, Gunther Doehlemann

## Abstract

*Ustilago maydis* is a biotrophic fungus that causes tumor formation on all aerial parts of maize. *U. maydis* secretes effector proteins during penetration and colonization to successfully overcome the plant immune response and reprogram host physiology to promote infection. In this study, we functionally characterized the *U. maydis* effector protein Topless (TPL) interacting protein 6 (Tip6). We found that Tip6 interacts with the N-terminus of ZmTPL2 through its two EAR (Ethylene-responsive element binding factor-associated amphiphilic repression) motifs. We show that the EAR motifs are essential for the virulence function of Tip6 and critical for altering the nuclear distribution pattern of ZmTPL2. We propose that Tip6 mimics the recruitment of ZmTPL2 by plant repressor proteins, thus disrupting host transcriptional regulation. We show that a large group of AP2/ERF B1 subfamily transcription factors are misregulated in the presence of Tip6. Our study suggests a regulatory mechanism where the *U. maydis* effector Tip6 utilizes repressive domains to recruit the corepressor ZmTPL2 to disrupt the transcriptional networks of the host plant.
