## Supplemental Table S4 for "The fungal pathogen *Ustilago maydis* targets the maize corepressor TPL2 to modulate host transcription for tumorigenesis"

### Sheet: Tab. S4
Tab. S4. Oligonucleotides used in this study
Name	Sequence	Application
Um11060-F	AAGCTTCATATGCGCCGGGTGGCCTTGCATAG	Tip6 complementation
Um11060-R1	TGCTCACCATGGAACCACTTGAACGTACGC	Tip6 complementation
Um11060-R2	TGCTCACCATGGCGACAAGAGGCCAGGCTGTG	Tip6 complementation
Mo11060-1F	TTGGTCTCAAATGCTACCACCTTCCAGCTC	UMAG_11060 localization and Co-IP
Mo11060-1R	TTGGTCTCACCCTGTCTGCCAAAGACACC	UMAG_11060 localization and Co-IP
Mo11060-2F	TTGGTCTCAAGGGTGAGAGGATCTCGCATGTA	UMAG_11060 localization and Co-IP
Mo11060-2R	TTGGTCTCACGAAGCGGCCTTGTAGTTCCTGAAGAC	UMAG_11060 localization and Co-IP
MoZmTPL2-F	TTGGTCTCAAATGACATCGCTCAGCCGTG	ZmTPL2 localization and Co-IP
MoZmTPL2-R	TTGGTCTCACGAAGCTCTTTCTGGTTGGTCAGAACTT	ZmTPL2 localization and Co-IP
AD-ZmTPL1-F	GTACCAGATTACGCTCATATGAAGTACTTCGAGGAGAAG	pGADT7-ZmTPL1
AD-ZmTPL1-R	GCAGCTCGAGCTCGATGGACTATCTTTGGATTTGATCCG	pGADT7-ZmTPL1
AD-ZmTPL2-F	CGTACCAGATTACGCTCATATGACATCGCTCAGCCGTG	pGADT7-ZmTPL2
AD-ZmTPL2-R	GCAGCTCGAGCTCGATGGATCATCTTTCTGGTTGGTC	pGADT7-ZmTPL2
AD-ZmTPL3-F	CGTACCAGATTACGCTCATATGTCGTCTCTTAGCAGGG	pGADT7-ZmTPL3
AD-ZmTPL3-R	GCAGCTCGAGCTCGATGGATCACCTTGTTGGCTGATC	pGADT7-ZmTPL3
AD-ZmTPL4-F	CGTACCAGATTACGCTCATATGGCATATAGCGCAGATGG	pGADT7-ZmTPL4
AD-ZmTPL4-R	GCAGCTCGAGCTCGATGGATCATCTTTCAGGTTGATCAG	pGADT7-ZmTPL4
AD-ZmTPL2N-R	GCTCGAGCTCGATGGATCAACTGTTTGCTGGTGATGG	pGADT7-ZmTPL2N
AD-ZmTPL2C-F	CGTACCAGATTACGCTCATATGGCAAACAGTCCGTTACTTGG	pGADT7-ZmTPL2C
AD-ZmTPL2-CRA-F	AGGCCTGGATCCTCGCGAATGCGGTCAAAGGCTGTT	pGADT7-ZmTPL2-CRA
AD-ZmTPL2-CRA-R	ATGGTGATGATGACTAGTACTGTTTGCTGGTGATGG	pGADT7-ZmTPL2-CRA
AD-ZmTPL2-Lish-CTLH-F	AGGCCTGGATCCTCGCGAATGACATCGCTCAGCCGTG	pGADT7-ZmTPL2-Lish-CTLH
AD-ZmTPL2-Lish-CTLH-R	ATGGTGATGATGACTAGTTTCAACAGCCTTTGACCG	pGADT7-ZmTPL2-Lish-CTLH
BD-11060-1F	CTCAGAGGAGGACCTGCATATGCTACCACCTTCCAG	pGBKT7-UMAG_11060
BD-11060-1R	CATCCTTCCCTGTCATGCTCGTTGCCAAC	pGBKT7-UMAG_11060ΔEAR1
BD-11060-2F	GAGCATGACAGGGAAGGATGGTCCGAAG	pGBKT7-UMAG_11060ΔEAR2
BD-11060-2R	CCGCTGCAGGTCGACGTCAGGCCTTGTAGTTCCTGA	pGBKT7-UMAG_11060ΔEAR2
BD-11060m-2F	GAGCATGACGCCGGATTGTCCCTCGGAAG	pGBKT7-UMAG_11060
BD-11060m-1R	CAATCCGGCGTCATGCTCGTTGCCAAC	pGBKT7-UMAG_11060
ZmTPL2N-F	AGGCCTGGATCCTCGCGAATGGCAAACAGTCCGTTAC	pHAT2-6xHis-ZmTPL2N-6xHis for invitro co-IP
UMAG_11060-F	ATTGTACTGAGAGTGCACCATATGCGCCGGGTGGCCTT	UMAG_11060EARm-3xHA
UMAG_11060-R	AGACGGTATGCTGAACGAGCTCTGGTTCGAATCTTATG	UMAG_11060EARm-3xHA
UMAG_11060m-F	GCGGTCCAAGTACCGAAGGTGTCTTTGGAAGACAG	UMAG_11060EARm-3xHA
UMAG_11060m-R	CTGTCTTCCAAAGACACCTTCGGTACTTGGACCGC	UMAG_11060EARm-3xHA
UMAG_11060-3F	GCAAGGGAAGGATGGTC	UMAG_11060EARm-3xHA
UMAG_11060-2R	GGACCATCCTTCCCTTGC	UMAG_11060EARm-3xHA
UMAG_11060-2F	GTCCAAGTACCGAAGCTGCGGCTGCAGGTGTCTTTGGAAGAC	UMAG_11060EARm-3xHA
UMAG_11060-1R	GTCTTCCAAAGACACCTGCAGCCGCAGCTTCGGTACTTGGAC	UMAG_11060EARm-3xHA
UMAG_11060-F1	ATTGTACTGAGAGTGCACCATATGCGCCGGGTGGCCTT	mutation EAR1
UMAG_11060-R1	GTCTTCCAAAGACACCTGCAGCCGCAGCTTCGGTACTTGGACC	mutation EAR1
UMAG_11060-F2	CCAAGTACCGAAGCTGCGGCTGCAGGTGTCTTTGG	mutation EAR1
UMAG_11060-R2	GGACCATCCTTCCCTTGC	mutation EAR2
UMAG_11060-F3	GCAAGGGAAGGATGGTC	mutation EAR2
UMAG_11060-R3	TCTTGGACACTTCGTCCCGGGTGCTTGGGGCACGTTG	mutation EAR2
